# Genome-wide subcellular protein localisation in the flagellate parasite *Trypanosoma brucei*

**DOI:** 10.1101/2022.06.09.495287

**Authors:** Karen Billington, Clare Halliday, Ross Madden, Philip Dyer, Mark Carrington, Sue Vaughan, Christiane Hertz-Fowler, Samuel Dean, Jack Daniel Sunter, Richard John Wheeler, Keith Gull

## Abstract

*Trypanosoma brucei* is a prototypical trypanosomatid, an important group of human, animal and plant unicellular parasites. Understanding their complex cell architecture and life cycle is hindered since, as with most eukaryotic microbes, ∼50% of the proteins encoded in the genome have completely unknown function. Using fluorescence microscopy and cell lines expressing endogenously tagged proteins we mapped the subcellular localisation of 89% of the proteome, giving clues to function, defining the lineage-specific organelle adaptations for obligate parasitism and mapping the ultra-conserved cellular architecture of eukaryotes. This includes the single flagellum, vital for morphogenesis and pathology: the first comprehensive cartographic analysis of the flagellum in any organism. To demonstrate the power of this resource, we identify novel specialisation of organelle molecular composition through the cell cycle and in specialised subdomains. This is a transformative resource, important for hypothesis generation for both eukaryotic evolutionary molecular cell biology and fundamental parasite cell biology.
