## Supplementary material for "Genome-wide subcellular protein localisation in the flagellate parasite *Trypanosoma brucei*": Table S1

### Sheet: table1a
Annotation term	Synonyms	GO term	Sublocalisations
nucleus	nuclei,nuclear	GO:0005634	nuclear lumen,nuclear envelope
nuclear lumen		GO:0031981	nucleoplasm,nucleolus,spindle
nucleoplasm	chromatin,nuclear cytoplasm	GO:0005654
nucleolus	nucleolar,nucleoli	GO:0005730
spindle	mitotic spindle	GO:0005819	spindle pole,kinetochore
spindle pole	spindle poles,spindle pole body,spindle pole bodies	GO:0000922
kinetochore	kinetochores	GO:0000776
nuclear envelope	nucleus envelope,nuclear membrane,nucleus membrane	GO:0005635	nuclear pore,nuclear lamina
nuclear pore	nuclear pore complex,nuclear pores	GO:0005643
nuclear lamina		GO:0005652
cytoplasm	cytoplasmic	GO:0005737	glycosome,acidocalcisome,lipid droplet,endocytic,endoplasmic reticulum
glycosome	glycosomes,peroxisome,peroxisomes	GO:0020015
acidocalcisome	acidocalcisomes	GO:0020022
lipid droplet	lipid droplets,lipid body,lipid bodies,oil body,oil bodies	GO:0005811
endocytic		GO:0030133	lysosome,Golgi apparatus
lysosome		GO:0005764
Golgi apparatus	golgi	GO:0005794
endoplasmic reticulum	ER	GO:0005783
mitochondrion	mitochondria,mitochondrial	GO:0005739	kinetoplast
kinetoplast		GO:0020023	tripartite attachment complex,antipodal sites
tripartite attachment complex	TAC	GO:0120121
antipodal sites	anti-podal sites,antipodal site,anti-podal site,antipodal,anti-podal	GO:0140525
flagellum	flagella,flagellar,cilium,cilia,ciliary	GO:0005929	flagellar cytoplasm,axoneme,flagellar membrane
flagellar cytoplasm	ciliary cytopasm,ciliary plasm	GO:0097014
axoneme	flagellar axoneme,ciliary axoneme	GO:0005930	basal body,transition zone,flagellar tip,paraflagellar rod,intraflagellar transport particle
basal body	flagellar basal body,ciliary basal body,centriole	GO:0036064	pro-basal body
pro-basal body	pro basal body,flagellar pro basal body,ciliary pro basal body,pro centriole,flagellar pro-basal body,ciliary pro-basal body,pro-centriole,probasal body	GO:0120280
transition zone	flagellar transition zone,ciliary transition zone	GO:0035869
flagellar tip	flagellum tip,ciliary tip,cilium tip	GO:0097542	flagella connector
flagella connector	flagellum connector,flagellar connector	GO:0120118
paraflagellar rod	PFR	GO:0097740
intraflagellar transport particle	IFT,intraflagellar transport,intraciliary transport particle	GO:0030990
flagellar membrane	ciliary membrane,flagellum membrane,cilium membrane	GO:0060170
flagellar pocket	flagellum pocket,ciliary pocket,pocket	GO:0020016	flagellar pocket membrane,flagellar pocket membrane,flagellar pocket collar
flagellar pocket membrane	ciliary pocket membrane,pocket membrane	GO:0020018
flagellar pocket collar	ciliary pocket collar,pocket collar	GO:1990900
hook complex	bilobe,bilobe structure	GO:0120120
microtubule quartet	MtQ,mt. quartet	GO:0120260
flagellum attachment zone	flagellar attachment zone,FAZ	GO:0120119
cell cortex	cortex,cortical,pellicle,pellicular	GO:0005938	plasma membrane,cortical cytoskeleton,cell tip,cleavage furrow
plasma membrane	cell membrane	GO:0005886	pellicular membrane
pellicular membrane	cortical membrane	GO:0120267
cortical cytoskeleton	subpellicular microtubules,sub-pellicular microtubules,cytoskeleton	GO:0030863
cell tip	cell end	GO:0051286
cleavage furrow	cytokinesis furrow,furrow	GO:0032154	midbody
