## Supplementary material for "Genome-wide subcellular protein localisation in the flagellate parasite *Trypanosoma brucei*": Table S2

### Sheet: Table2
Term	Term refers to	Synonyms
weak	intensity	faint
strong	intensity	intense
points	structure	punctae,dots,spots,foci
reticulated	structure	network
point	structure	puncta,dot,spot,focus
ring	structure	anulus
peripheral	structure	periphery,edge
region	structure
patchy	structure
lumen	structure
anterior	position
posterior	position
dorsal	position
ventral	position
proximal	position
distal	position
middle	position	mid
end	position	tip
cell cycle dependent	temporal and fractional	cell cycle regulated
<10%	temporal and fractional
0.25	temporal and fractional
0.5	temporal and fractional
0.75	temporal and fractional
1	temporal and fractional
complex	meta
review	meta
unconvincing	meta
