## Supplementary material for "Genome-wide subcellular protein localisation in the flagellate parasite *Trypanosoma brucei*": Table S4

### Sheet: Sheet1
Group		Species	Type	Source	Original ID
Trypanosoma brucei brucei TREU927		Trypanosoma brucei brucei 927	Genome	TriTrypDB	TbruceiTREU927
Trypanosoma brucei		Trypanosoma brucei gambiense	Genome	TriTrypDB	TbruceigambienseDAL972
		Trypanosoma brucei brucei 427	Genome	TriTrypDB	TbruceiLister427
		Trypanosoma evansi	Genome	TriTrypDB	TevansiSTIB805
		Trypanosoma equiperdum	Genome	NCBI Assembly	GCA_001457755.2
Trypanozoon		Trypanosomac ongolense	Genome	TriTrypDB	TcongolenseIL3000
		Trypanosoma vivax	Genome	TriTrypDB	TvivaxY486
Trypanosoma		Trypanosoma cruzi	Genome	TriTrypDB	TcruziDm28c2014
		Trypanosoma grayi	Genome	TriTrypDB	TgrayiANR4
		Trypanosoma rangeli	Genome	TriTrypDB	TrangeliSC58
		Trypanosoma theileri	Genome	TriTrypDB	TtheileriEdinburgh
Trypanosomatida		Blechomonas ayali	Genome	TriTrypDB	BayalaiB08-376
		Crithidia fasciculata	Genome	TriTrypDB	CfasciculataCfCl
		Endotrypanum monterogeii	Genome	TriTrypDB	EmonterogeiiLV88
		Leishmania braziliensis	Genome	TriTrypDB	LbraziliensisMHOMBR75M2903
		Leishmania donovani	Genome	TriTrypDB	LdonovaniBPK282A1
		Leishmania Infantum	Genome	TriTrypDB	LinfantumJPCM5
		Leishmania major	Genome	TriTrypDB	LmajorFriedlin
		Leishmania mexicana	Genome	TriTrypDB	LmexicanaMHOMGT2001U1103
		Leptomonas pyrrhocoris	Genome	TriTrypDB	LpyrrhocorisH10
		Leptomonas seymouri	Genome	TriTrypDB	LseymouriATCC30220
		Leishmania tarentolae	Genome	TriTrypDB	LtarentolaeParrotTarII
		Leishmania t ropica	Genome	TriTrypDB	LtropicaL590
		Paratrypanosoma confusum	Genome	TriTrypDB	PconfusumCUL13
		Phytomonas EM1	Genome	NCBI Assembly	GCA_000582765.1
Kinetoplastida		Bodo saltans	Genome	NCBI Assembly	GCA_001460835.1
		Perkinsela sp.	Genome	NCBI Assembly	GCA_001235845.1
		Trypanoplasma borreli	Transcriptome	NCBI Genbank	GFCF01000001-GFCF01015713
		Neobodo designis	Transcriptome	MMETSP re-assemblies	MMETSP1114
Euglenozoa		Euglena gracilis	Transcriptome	NCBI Genbank	GDJR01000001-GDJR01113152
		Euglena longa	Transcriptome	NCBI Genbank	GGOE01000001-GGOE01065563
		Eutreptiella gymnastica	Transcriptome	MMETSP re-assemblies	MMETSP0039
Discoba		Naegleria fowleri	Genome	NCBI Assembly	GCA_008403515.1
		Naegleria gruberi	Genome	NCBI Assembly	GCF_000004985.1
		Andalucia godoyi	Genome	NCBI Assembly	GCA_009859145.1
Eukarya	Metamonada	Streblomastix strix	Genome	NCBI Assembly	GCA_008636045.1
		Tritrichomonas foetus	Genome	NCBI Assembly	GCA_001839685.1
		Trichomonas vaginalis	Genome	NCBI Assembly	GCF_000002825.2
		Kipferlia bialata	Genome	NCBI Assembly	GCA_003568945.1
		Spironucleus salmonicida	Genome	NCBI Assembly	GCA_000497125.1
		Giardia intestinalis	Genome	NCBI Assembly	GCF_000002435.1
		Iotanema spirale	Transcriptome	NCBI Genbank	GFCE01000001-GFCE01010962
		Histomonas meleagridis	Transcriptome	NCBI Genbank	GAAM01000001-GAAM01005711
		Monocercomonoides sp.	Transcriptome	NCBI Genbank	GEEG01000001-GEEG01008734
		Paratrimastix pyriformis	Transcriptome	NCBI Genbank	GAFH01000001-GAFH01006636
		Trepomonas sp.	Transcriptome	NCBI Genbank	GDID01000001-GDID01007980
	Amoebozoa	Entamoeba histolytica	Genome	NCBI Assembly	GCF_000208925.1
		Dictyostelium discoideum	Genome	NCBI Assembly	GCF_000004695.1
		Acanthamoeba castellanii	Genome	NCBI Assembly	GCF_000313135.1
		Thecamonas trahens	Genome	NCBI Assembly	GCF_000142905.1
	Cryptophyceae	Guillardia theta	Genome	NCBI Assembly	GCF_000315625.1
	Hapista	Emiliania huxleyi	Genome	NCBI Assembly	GCF_000372725.1
		Chrysochromulina tobinii	Genome	NCBI Assembly	GCA_001275005.1
	Opisthokonta	Monosiga brevicollis	Genome	NCBI Assembly	GCF_000002865.3
		Caenorhabditis elegans	Genome	NCBI Assembly	GCF_000002985.6
		Capitella teleta	Genome	NCBI Assembly	GCA_000328365.1
		Lottia gigantea	Genome	NCBI Assembly	GCF_000327385.1
		Drosophila melanogaster	Genome	NCBI Assembly	GCF_000001215.4
		Apis mellifera	Genome	NCBI Assembly	GCF_003254395.2
		Glossina morsitans	Genome	VectorBase	GmorsitansYale
		Trichoplax adhaerens	Genome	NCBI Assembly	GCF_000150275.1
		Nematostella vectensis	Genome	NCBI Assembly	GCF_000209225.1
		Strongylocentrotus purpuratus	Genome	NCBI Assembly	GCF_000002235.5
		Ciona itestinalis	Genome	NCBI Assembly	GCF_000224145.3
		Takifugu rubripes	Genome	NCBI Assembly	GCF_901000725.2
		Danio rerio	Genome	NCBI Assembly	GCF_000002035.6
		Gallus gallus	Genome	NCBI Assembly	GCF_000002315.6
		Homo sapiens	Genome	Uniprot	UP000005640
		Encephalitozoon cuniculi	Genome	NCBI Assembly	GCF_000091225.1
		Batrachochytrium dendrobatidis	Genome	NCBI Assembly	GCF_000203795.1
		Rhizopus delemar	Genome	NCBI Assembly	GCA_000149305.1
		Ustilago maydis	Genome	NCBI Assembly	GCF_000328475.2
		Schizosaccharomyces pombe	Genome	Pombase	GCF_000002945.1
		Aspergillus nidulans	Genome	NCBI Assembly	GCF_000149205.2
		Neurospora crassa	Genome	NCBI Assembly	GCF_000182925.2
		Salpingoeca rosetta	Genome	NCBI Assembly	GCF_000188695.1
		Saccharomyces cerevisiae	Genome	SGD
		Capsaspora owczarzaki	Genome	NCBI Assembly	GCF_000151315.2
		Fonticula alba	Genome	NCBI Assembly	GCF_000388065.1
		Sphaeroforma arctica	Genome	NCBI Assembly	GCF_001186125.1
		Agaricus bisporus	Genome	NCBI Assembly	GCF_000300575.1
	Rhodophyta	Cyanidioschyzon merolae	Genome	NCBI Assembly	GCF_000091205.1
		Porphyra umbilicalis	Genome	NCBI Assembly	GCA_002049455.2
		Porphyridium purpureum	Genome	NCBI Assembly	GCA_008690995.1
		Chondrus crispus	Genome	NCBI Assembly	GCF_000350225.1
		Gracilariopsis chorda	Genome	NCBI Assembly	GCA_003194525.1
	Viridiplantae	Chlamydomonas reinhardtii	Genome	NCBI Assembly	GCF_000002595.1
		Ostreococcus tauri	Genome	NCBI Assembly	GCF_000214015.3
		Physcomitrella patens	Genome	NCBI Assembly	GCF_000002425.4
		Oryza sativa	Genome	NCBI Assembly	GCF_000005425.2
		Populus trichocarpa	Genome	NCBI Assembly	GCF_000002775.4
		Arabidopsis thaliana	Genome	NCBI Assembly	GCF_000001735.4
		Chloropicon primus	Genome	NCBI Assembly	GCA_007859695.1
		Klebsormidium nitens	Genome	NCBI Assembly	GCA_000708835.1
		Chara braunii	Genome	NCBI Assembly	GCA_003427395.1
	SAR	Phytophthora sojae	Genome	NCBI Assembly	GCF_000149755.1
		Aureococcus anophagefferens	Genome	NCBI Assembly	GCF_000186865.1
		Thalassiosira pseudonana	Genome	NCBI Assembly	GCF_000149405.2
		Phaeodactylum tricornutum	Genome	NCBI Assembly	GCF_000150955.2
		Paramecium tetraurelia	Genome	NCBI Assembly	GCF_000165425.1
		Tetrahymena thermophila	Genome	NCBI Assembly	GCF_000189635.1
		Cryptosporidium parvum	Genome	NCBI Assembly	GCF_000165345.1
		Theileria annulata	Genome	NCBI Assembly	GCF_000003225.3
		Plasmodium falciparum	Genome	NCBI Assembly	GCF_000002765.5
		Plasmodium berghei	Genome	NCBI Assembly	GCF_900002375.1
		Toxoplasma gondii	Genome	NCBI Assembly	GCF_000006565.2
		Symbiodinium microadriaticum	Genome	NCBI Assembly	GCA_001939145.1
		Perkinsus marinus	Genome	NCBI Assembly	GCF_000006405.1
		Lotharella oceanica	Genome	NCBI Assembly	GCA_000698435.2
		Reticulomyxa filosa	Genome	NCBI Assembly	GCA_000512085.1
		Cafeteria roenbergensis	Genome	NCBI Assembly	GCA_008330645.1
		Nannochloropsis gaditana	Genome	NCBI Assembly	GCF_000240725.1
