## Supplementary material for "Genome-wide subcellular protein localisation in the flagellate parasite *Trypanosoma brucei*": Table S5

### Sheet: table1a
Species	Source localiation	Remapped localisation
S. pombe	cytoplasm points	cytoplasm[points]
S. pombe	nucleus points	nucleus[points]
S. pombe	repeat	failure: tagging failed
S. pombe	cytoplasm bar	cytoplasm[complex]
S. pombe	cell tip	cell tip
S. pombe	filaments	cortical cytoskeleton
S. pombe	cytoplasm periphery points	cytoplasm[periphery, points]
S. pombe	microtubules	cortical cytoskeleton
S. pombe	cytoplasm	cytoplasm
S. pombe	cytoplasm cell cycle dependent	cytoplasm[cell cycle dependent]
S. pombe	cytoplasm strong	cytoplasm[strong]
S. pombe	nucleolus points	nucleolus[points]
S. pombe	microtubules points	cortical cytoskeleton[points]
S. pombe	endoplasmic reticulum	endoplasmic reticulum
S. pombe	nuclear envelope	nuclear envelope
S. pombe	Golgi apparatus	Golgi apparatus
S. pombe	spindle pole body	spindle pole body
S. pombe	mitochondrion	mitochondrion
S. pombe	no apparent signal	failure: tagging failed
S. pombe	no expression clone	failure: tagging failed
S. pombe	no transformant	failure: tagging failed
S. pombe	not cloned	failure: tagging failed
S. pombe	not determined	failure: not attempted
S. pombe	nuclear envelope points	nuclear pores
S. pombe	nucleolus	nucleolus
S. pombe	nucleolus strong	nucleolus[strong]
S. pombe	nuclear lumen	nuclear lumen
S. pombe	nuclear lumen strong	nuclear lumen[strong]
S. pombe	spindle	spindle
S. pombe	nucleus point	nucleus[point]
S. pombe	cell cortex	cell cortex
S. pombe	septum	clevage furrow
S. pombe	vacuole	endocytic
S. pombe	vacuole membrane	endocytic
S. pombe	nucleoplasm	nucleoplasm
S. pombe	cytoplasm weak	cytoplasm[weak]
S. pombe	nucleolus strong points	nucleolus[points, strong]
S. pombe	spindle points	spindle[points]
S. pombe	microtubules	cortical cytoskeleton
S. cerevisiae	mitochondrion	mitochondrion
S. cerevisiae	vacuole	endocytic
S. cerevisiae	spindle pole	spindle pole
S. cerevisiae	cell periphery	cell cortex
S. cerevisiae	punctate composite	cytoplasm[points]
S. cerevisiae	vacuolar membrane	endocytic
S. cerevisiae	ER	endoplasmic reticulum
S. cerevisiae	nuclear periphery	nuclear envelope
S. cerevisiae	endosome	endocytic
S. cerevisiae	bud neck	midbody
S. cerevisiae	microtubule	spindle
S. cerevisiae	Golgi	Golgi apparatus
S. cerevisiae	late Golgi	Golgi apparatus
S. cerevisiae	peroxisome	glycosome
S. cerevisiae	actin	no equivalent
S. cerevisiae	nucleolus	nucleolus
S. cerevisiae	cytoplasm	cytoplasm
S. cerevisiae	ER to Golgi	Golgi apparatus
S. cerevisiae	early Golgi	Golgi apparatus
S. cerevisiae	lipid particle	lipid droplet
S. cerevisiae	nucleus	nucleus
S. cerevisiae	bud	no equivalent
H. sapiens	Actin filaments	no equivalent
H. sapiens	Aggresome	no equivalent
H. sapiens	Cell junctions	cell cortex
H. sapiens	Centriolar satellite	basal body[region]
H. sapiens	Centrosome	basal body
H. sapiens	Cleavage furrow	clevage furrow
H. sapiens	Cytokinetic bridge	midbody
H. sapiens	Cytoplasmic bodies	cytoplasm[points]
H. sapiens	Cytosol	cytoplasm
H. sapiens	Endoplasmic reticulum	endoplasmic reticulum
H. sapiens	Endosomes	endocytic
H. sapiens	Focal adhesion sites	cell cortex
H. sapiens	Golgi apparatus	Golgi apparatus
H. sapiens	Intermediate filaments	no equivalent
H. sapiens	Kinetochore	kinetochore
H. sapiens	Lipid droplets	lipid droplet
H. sapiens	Lysosomes	endocytic
H. sapiens	Microtubule end	cortical cytoskeleton[posterior, end]
H. sapiens	Microtubules	cortical cytoskeleton
H. sapiens	Midbody ring	midbody
H. sapiens	Midbody	midbody
H. sapiens	Mitochondria	mitochondrion
H. sapiens	Mitotic chromosome	nucleus[cell cycle dependent]
H. sapiens	Mitotic spindle	spindle
H. sapiens	Nuclear bodies	nuclear lumen[points]
H. sapiens	Nuclear membrane	nuclear envelope
H. sapiens	Nuclear speckles	nuclear lumen[points]
H. sapiens	Nucleoli	nucleolus
H. sapiens	Nucleoli fibrillar center	nucleolus[points]
H. sapiens	Nucleoli rim	nucleolus[periphery]
H. sapiens	Nucleoplasm	nucleoplasm
H. sapiens	Peroxisomes	glycosomes
H. sapiens	Plasma membrane	plasma membrane
H. sapiens	Predicted to be secreted	no equivalent
H. sapiens	Rods & rings	no equivalent
H. sapiens	Vesicles	endocytic
